# RNA Profiling of Neuropathic Pain-Associated Human DRGs Reveal Sex-differences in Neuro-immune Interactions Promoting Pain

**DOI:** 10.1101/2021.11.27.470190

**Authors:** Pradipta R. Ray, Stephanie Shiers, Diana Tavares-Ferreira, Ishwarya Sankaranarayanan, Megan L. Uhelski, Yan Li, Robert Y. North, Claudio Tatsui, Gregory Dussor, Michael D. Burton, Patrick M. Dougherty, Theodore J. Price

## Abstract

Neuropathic pain is a leading cause of high impact pain, is often disabling and is poorly managed by current therapeutics. Here we focused on a unique group of neuropathic pain patients undergoing thoracic vertebrectomy where the DRG is removed as part of the surgery allowing for molecular characterization and identification of mechanistic drivers of neuropathic pain independently of preclinical models. Our goal was to quantify whole transcriptome RNA abundances using RNA-seq in pain-associated human DRGs from these patients, allowing comprehensive identification of molecular changes in these samples by contrasting them with non-pain associated DRGs. We sequenced 70 human DRGs, including over 50 having mRNA libraries with neuronal mRNA. Our expression analysis revealed profound sex differences in differentially expressed genes including increase of *IL1B*, *TNF*, *CXCL14*, and *OSM* in male and including *CCL1*, *CCL21*, *PENK* and *TLR3* in female DRGs associated with neuropathic pain. Co-expression modules revealed enrichment in members of JUN-FOS signaling in males, and centromere protein coding genes in females. Neuro-immune signaling pathways revealed distinct cytokine signaling pathways associated with neuropathic pain in males (OSM, LIF, SOCS1) and females (CCL1, CCL19, CCL21). We validated cellular expression profiles of a subset of these findings using RNAscope *in situ* hybridization. Our findings give direct support for sex differences in underlying mechanisms of neuropathic pain in patient populations.
