## Supplemental File 1 for "RNA Profiling of Neuropathic Pain-Associated Human DRGs Reveal Sex-differences in Neuro-immune Interactions Promoting Pain"

### Sheet: Phenotype
Table 1. Patient details table
Patient / donor #	Patient id	RNA-seq / RNAscope sample ID (N: no pain in associated dermatome, P: pain in associated dermatome, U: undetermined)	North et al Brain paper patient id	Sequenced DRGs	# of mapped reads with STAR	Age	Sex (M/F)	Race (W:White / B:Black / AI:Am Indian / A:Asian / O:Other)	Hispanic ? (Y/N)	Primary Tumor	Operative Indication	Operative Treatment	Ligated Nerve Roots (B = both)	Prior Radiation	Prior Chemotherapy/Systemic treatments	Recent opioid or neuromodulatory drug use	LDPN	Nerve Root Compression	Spinal Cord Compression	VAS at Maximal intensity	Axial Spine Pain	Clinical Neuropathy/Radiculopathy	Duration of Neuropathic/Radicular Symptoms	Diabetic (Y/N)
1	21	T3L (P), T6L (P)	14	T3L, T6L	21,130,817; 92,703,075	59	M	W	N	Metastatic chordoma	SCC	Epidural tumor resection, T2-T6 laminectomy, T2-T7 instrumentation	T3B, T6B	N	N	Pre-op_meds:_Tramadol,_Fentanyl	N	T3-L, T6-L	T6, Grade 2	5.96567	Y	Yes (left chest wall)	> 1 month, less than 6 months	N
2	22	T10L (N), T10R (P)	15	T10L, T10R	252,856,569; 158,081,817	61	M	O	Y	Renal cell carcinoma	SCC	T10 vertebrectomy, T8-T12 instrumentation	T10B	N	N	N	N	T10-R, T10-L (mild)	T10, Grade 3	6.00858	Y	Yes (abdomen/"around the waist", right flank)	> 6 months, less than 12 months	N
3	23	T2L (P), T2R (P)	16	T2L, T2R	138,405,465; 174,830,124	57	F	W	N	Non-small cell lung carcinoma	SCC, Pathologic fracture	T2 vertebrectomy, C5-T5 instrumentation	T2B	Yes, EBRT	N	Yes._Pre-op_meds:_Fentanyl,_morphine	N	T2-B	T2, Grade 3	Not reported	Y	Yes (bilateral axilla)	> 1 month, less than 6 months	N
4	24	T2R (P)	17	T2R	161454811	70	M	B	N	Adenoid cystic carcinoma	SCC	T2-3 partial vertebrectomy, T1-T5 instrumentation	T2R, T3R	N	N	Yes._Pre-op_meds:_Gabapentin,_Hydrocodone,_Codeine,_Tramadol	N	T2-R, T3-R	T2, Grade 2	8.11159	Y	Yes (right chest wall)	> 12 months	N
5	25	T12R (N)	18	T12R	188278379	60	F	W	N	Endometrial carcinoma	SCC, Pathologic fracture	T12-L1 vertebrectomy, T9-L4 instrumentation	T12B	Yes, SRS	Yes. Carboplatin/doxorubicin, Cisplatin/gemcitabine	N	N	T12-L	T12, Grade 2	6.69528	Y	N	NA	N
6	26	T3R (P), T4R (P)	19	T3R, T4R	179,873,037; 108,709,754	55	M	W	N	Non-small cell lung carcinoma	Local tumor control	T4 vertebrectomy, multiple right rib resections, C5-T6 instrumentation	T3R, T4R	Y	Yes, cisplatin/taxol	N	N	Extraforaminal T3-R and T4-R	N	8.3691	Y	Yes (upper back, shoulder, and RUE T2 distribution)	> 6 months, less than 12 months	N
7	29	T8R (N)	20	T8R	133992596	79	M	B	N	Dedifferentiated sarcoma	Local tumor control	T7-8 vertebrectomy, left chest wall and multiple rib resection, T5-T10 instrumentation	T8R	N	N	N	Yes (distal LE>UE)	Extraforaminal T7-L and T8-L	T7-8, Grade 1b	1.88841	Y	Yes (left chest wall)	>12 months	Y
8	30	T3R (P)	21	T3R	102514400	70	M	O	Y	Renal cell carcinoma	Local tumor control	T3 vertebrectomy, T1-T5 instrumentation	T3R, T3L	N	Yes, sunitinib	N	N	T3-B	T3, Grade 2	6.48069	Y	Yes (bilateral upper thoracic)	>12 months	N
9	31	T7L (P), T7R (P)	22	T7L, T7R	78,130,733; 94,678,458	66	M	W	N	Chondrosarcoma	SCC	Epidural tumor resection, laminectomy T3-T9, T2-T9 instrumentation	T7B	Yes, combined Proton/photon IMRT	N	Yes._Pre-op_meds:_Pregabalin,_Hydromorphone(IT)	N	T4-T7, bilateral	T5, Grade 3	9.74249	Y	Yes (bilateral upper thoracic)	> 12 months	N
10	32	T5R (P)	23	T5R	84160361	66	F	B	N	Non-small cell lung carcinoma	SCC	T3-T5 laminectomy, circumferential epidural tumor resection	T5R	N	N	Yes._Pre-op_meds:_Tramadol	N	Yes, T3,4,5-R	T4, Grade 3	8.58369	Y	Yes, (right upper chest)	>1 month, less than 6 months	N
11	33	T3R (U), T4R (U)	24	T3R, T4R	61,306,318; 79,707,204	42	F	W	N	Breast carcinoma	SCC	T4-T6 laminectomy, T5 costotransversectomy, T3-T7 instrumentation	T4R, T5R	Y	Yes, docetaxel, carboplatin, trastuzumab, pertuzumab, adotrastuzumab emtansine, alpelisib	Not known	N	Yes, T4,5-R	T4-5, Grade 2	6.86695	Y	Yes, (right upper chest)	>1 month	N
12	34	T5R (P), T6R (P)	25	T5R, T6R	52,465,915; 34,056,286	41	M	AI	N	Fibrous dysplasia	Local tumor control	T5-T7 laminectomy, T5-T7 partial vertebrectomy, T4-T8 instrumentation	T5R, T6R	N	N	Yes._Pre-op_meds:_Hydrocodone	N	Extraforaminal T5-R and T6-R	N	6.22318	Y	Yes, (right upper chest)	> 12 months	N
13	35	T10L (P), T10R (N)	26	T10L, T10R	41,033,519; 42,197,799	64	M	W	N	Renal cell carcinoma	SCC	T9-T10 laminectomy, T10 costotransversectomy, T6-L2 instrumentation	T10B	Yes, SRS	N	Yes._Pre-op_meds:_Oxycodone	N	T10-L	T10, Grade 2	4.72103	Y	Yes, (left lower chest)	> 6 months, less than 12 months	N
14	37	T2R (P)	27	T2R	58498995	73	F	O	Y	Renal cell carcinoma	SCC	T2 vertebrectomy, C5-T4 instrumentation	T2R	N	Yes, pazopanib, nivolumab	Yes._Pre-op_meds:_Gabapentin,_Tramadol	N	T2-R	T2, Grade 2	9.4	Y	Yes, (bilateral periscapular, medial upper arm)	> 1 month, less than 6 months	N
15	38	T7L (P), T7R (P)	28	T7L, T7R	36,397,688; 56,756,172	63	F	U	Y	Metastatic melanoma	SCC	T6-T8 laminectomy, circumferential epidural tumor resection, T5-T9 instrumentation	T7B	N	N	Yes._Pre-op_meds:_Tramadol	N	T7-B	T7, Grade 3	8.6	Y	Yes, (bilateral mid-thoracic)	> 1 month, less than 6 months	N
16	39	T8L (N), T8R (P)	29	T8L, T8R	57,532,571; 64,004,062	59	M	AI	N	Renal cell carcinoma	SCC	T8-T9 laminectomy, T8 vertebrectomy, T6-T10 instrumentation	T8B	N	N	Yes._Pre-op_meds:_Gabapentin,_morphine	N	T8-R	T8, Grade 3	8.7	Y	Yes, (right lower chest and upper abdomen)	> 1 month, less than 6 months	N
17	40	T4L (P)	NA	T4L	149692652	59	M	W	Y	NSCLC	SCC, pathological fx	T2-6 post instr, T4 transped vertebrectomy	T4B	N	N	Yes_Premed oxycodone	N	T4-B	T4, grade 3	10	Y	N	NA	N
18	41	T7R (P)	NA	T7R	161471420	55	F	W	N	Adenocarcinoma	local control	T5-10 post-instr, T6-7 facetotomy/laminectomy	T7R	Y	N	>3mo, morhpine-con, hydrocodone	N	T7-R	T7, grade 1c	10	Y	R mid-thoracic	>6mo, <12 mo	Y
19	42	T7L (P), T7R (P)	NA	T7L, T7R	95,040,287; 128,481,315	64	F	W	N	Leiomyosarcoma	local control, SCC	T7-9 post-instr, T7-8 facetotomy, costotransversectomy	T7B	Y	Docetaxel, gemcitabine	N	N	T7-B	T7, Grade 1C	4.5	Y	Bilat. Mid-thoracic	Not known	N
20	44	T10R (N), T11L (N), T11R (N)	NA	T10R, T11L, T11R	161,643,714; 111,700,838; 152,630,077	56	M	W	N	Metatstatic melanoma	SCC, patholog fx	T8-L2 post-instr, T10-11 lami and coprectomy	T7B	Y	TIP-287 (taxane), cisplatin, ipilumumab, vemurafenib, dabrafenib, pazopanib	hydrocodone, 3mo	N	T10-R	T10-11, Grade 2	7.1	Y	Bilat radiat to flanks inf boundary of ribs to just above the hip	Not known	N
21	45	T10L (N), T11R (P)	NA	T10L, T11R	105,016,482; 109,389,247	68	M	W	N	Renal cell carcinoma	SCC, pathol fx	T9-12 post-instr, T10-11 lami, T10, 11 tandpedicular epidural tumor	T10B, T11R	Y	Nivolumab, cabozanitinib	oxycodone, >3Mo	Y, DPN	T10R, T11R	T10-11, Grade 1C	9.7	Y	N	NA	Y
22	46	T8R (P)	NA	T8R	107688869	60	F	W	Y	Renal cell carcinoma	SCC, pathol fx	T6-10 post-instr, T7-9 lami, T8 vertebrectomy	T8B	N	Pazopanib	Fentanyl, oxocodone	Y, DPN	T8-B R>L)	T8, Grade 2	8.8	Y	N	NA	Y
23	47	T7L (P), T7R (P)	NA	T7L, T7R	102,945,441; 80,337,344	65	M	W	N	Multiple myeloma	Pathol fx, spine deformity, instability	T5-10 post-instr, T7-8 lami, circumferent decompress	T7B	Y	Bortez, Cyp (2017), pamlidomine/thalid/lenalid	oxycodone >12 mo	Not known	T7B	Incomplete imaging	8.2	Y	Rib margin radiat to L	>1, <6 Mo.	Y
24	61	T5L (N), T5R (N)	NA	T5L, T5R	62,001,173; 61,379,524	37	M	W	N	Renal cell carcinoma	SCC	T4-6 post-instr, T5 lami, T5 transpedicular	T5B	Y	Pazopanib, nivolumab, everlimus, tremelimumab	Not known	N	T5B	T5, Grade2	7.3	Y	N	NA	N
25	64	T7L (P), T7R (U), T8R (U)	NA	T7L, T7R, T8R	82,556,942; 63,896,736; 70,615,096	71	M	W	N	Prostate carcinoma	SCC, pathol fx	T4-10 post-intr, T6-9 lami, T7-8 transpedicular corpectomy	T7B, T8B	Y	Cabazitaxel, abiraterone, docetaxel/carboPt, doxorubicin, paclitaxel	Not known	N	T7B, T8B	T7, Grade 3	9.91	Y	L mid-thoracic pain is clear, R side notes indicate numbenss to fingertips but no clear indication of pain on that side	12>pain>6Mo	N
26	66	T12L (N), T12R (P)	NA	T12L, T12R	66,775,363; 68,914,285	50	M	W	N	Colon carcinoma	SCC, path fx	T10-12 post-instr, T12 partial vertebrect	T12B	Y	FOLFOX, iriniteca/erbitux, vectibix	Not known	N	T12R	T12, Grade 3	9.9	Y	Y, R low-thoracic	pain<1Mo	N
27	67	T4L (N), T4R (N)	NA	T4L, T4R	41,432,509; 81,076,181	65	F	W	Y	Breast carcinoma	SCC	T2-6 post-instr, T4 transpedicular vertebect	T4B	N	N	Tramadol >1Mo	N	T4B	T4, Grade 3	8.6	Y	N	NA	N
28	69	T10L (N)	NA	T10L	60698586	65	F	A	N	Hepatocellular carcinoma	SCC	T8-12 post-instr	T10B	N	N	oxycodone, >1Mo	N	T10R	T10, Grade 3	8.2	Y	Bilat band pattern radiat back to front midline just below umbilicus	NA	Y
29	71	T7L (P), T7R (P)	NA	T7L, T7R	60,780,577; 65,510,819	65	F	O	Y	Cholangiocarcinoma	SCC	T4 hemilami, resect epidural tumor	T6B	Y	Gemcitabine/CisPt	MS >1Mo	Y, DPN	T6B	T6, Grade 2	9.7	Y	Bilat band pattern pain along inf margin of scapulae on post wall onto ant wall just above xyphoid on ant wall	>3Mo	Y
30	80	T2R (N)	NA	T2R	93632967	68	M	W	N	Renal cell carcinoma	SCC	post Instr C7-T5, T1-3 lami, costotranvversect T2, corpectomy T2	T2B	Y	pazopanib, Nivolumab/Ipilimumab	hydrocodone, 3mo	Y	T2B	T2, Grade 3	9.9	Y	N	NA	Y
31	81	T5R (P), T6R (P)	NA	T5R, T6R	95,066,037; 96,767,770	33	M	W	Y	Renal cell carcinoma	SCC	T3-7 post Instr, T4-6 lami, Bilat facetomy T4-5, T5-6, T5 corpectomy	T5B, T6R	N	pembolizumab	hydrocodone, 3mo	N	T5B	T5, grade 3	8.1	Y	Pain bilat inf margin of scapulae on post thoracic wall, below niple line above inf rib margin on ant wall	>3mo	N
32	83	T8R (P)	NA	T8R	44675432	58	M	W	N	Malignant melanoma	SCC, path fx	post instr T6-10, lami T7-8, corpectomy T8	T8B	N	immunotherapy	Y	N	T8B	T8, Grade 2	9.4	Y	Bilat radiat band pattern pain at inf rib margin along flank and onto ant wall	3mo	N
33	84	T4L (P), T5L (P)	NA	T4L, T5L	60,085,805; 65,915,416	56	M	W	N	Renal cell carcinoma	root compression	post instr. T2-5, lami T3-5	T4L, T5L	Y	Immunotherapy	Y	N	T4L	N	6.8	Y	Band pattern pain on L, radiat from mid scap on post wall into the axila and flank under the arm just onto the ant wall	3Mo	Y
34	85	T3L (P), T3R (P), T5L (P), T5R (P)	NA	T3L, T3R, T5L, T5R	55,604,332; 68,926,053; 72,210,896; 150,450,594	39	F	W	N	Colon carcinoma	SCC. Pathol fx	Lami T3-5, facetomy T3-4, 4-5 & 5-6, post instr T2-7, costotransversect T3-5	T3B, T5B	N	Not known	Not known	N	T4R, T5B	T5, Grade 2	9.5	Y	Bilat band pattern pain mid scapular on post wall radiat to ant wall clavicle to just below nipple line	3Mo	N
35	86	T6R (P), T7R (P)	NA	T6R, T7R	74,622,923; 77,413,956	40	F	B	N	Chondrosarcoma	Primary tumor	post Instr, T1B, T2-7L, T8-9B, Lami T3-7, facetomy T3-4, 4-5, 5-6, 6-7	T4-7R	N	N	Y	N	T4R	T4, Grade 1	8.6	Y	Band pattern pain on R, top to bottom of scapula on post wall, arm pit to xyphoid on ant wall	24mo	N
36	87	T5L (N)	NA	T5L	73975990	55	M	B	N	Colon carcinoma	SCC, pathol fx	post instr T4-5 & T9-10, lami T5-9, bilat facetomy T4-5, 5-6, 6-7, 7-8 & 8-9	T7B	Y	irinotecan/cetuximab	Y	N	N	T7-8, Grade 3	8.9	Y	N	NA	N
37	88	T10R (P)	NA	T10R	80475771	72	M	W	N	Hurthle cell thyroid carcinoma	SCC, pathol Fx	lami T10-12, bilat facetomy T10-11 & 11-12; post instr T8-12, bilat transpedicular vertebroplasty T8-L2	T10R, T11B	Y	radio-iodine 200	Y	N	T11R, T11L (mild)	T11, Grade 3	8.7	Y	Bilat band pattern pain on post wall at top of iliac crests, radiat to both flanks and just onto ant wall on the R just at umbilical line	1mo	Y
38	89	T6L (N), T6R (N)	NA	T6L, T6R	77,888,099; 70,531,537	63	F	W	N	Unknown	SCC	lami T5-7; bilat facetomy T5-6 & 6-7; post instr T4-5 & T8-9; bilat traansped partial vertebrectomy T6 & 7	T6B	N	N	Y	N	Not known	T6, Grade 3	5.8	Y	N	NA	N
39	90	T8R (N)	NA	T8R	69453779	59	M	W	N	Ewings sarcoma	SCC, Pathol Fx	lami T7-9; bilat facetomy T7-8 & 8-9; transped vertebrect T8, post instr T6-7 & T9-10	T8B	Y	vincristine, doxirubicin, ifosfamide; etopisde, ifosfamide	Y	N	T8L, partial T8R	T8, Grade 2	7.9	Y	L band pattern pain from midline on posterior wall at the inf rib margin around to ant wall ending at milk line	>3Mo	N
40	91	T4L (P), T4R (P), T5L (P)	NA	T4L, T4R, T5L	72,438,488; 79,637,382; 77,974,375	77	M	W	N	Prostate carcinoma	SCC, Pathol Fx	lami T3-6; bilat facetomy T3-4 & T4-5; post instr T2-3 & T6-8	T4B, T5B	Y	bicalutamide, leuprolide	Y	N	T4B, T5B	T3, Grade 2; T4 Grade 3; T5, Grade 2	9.1	Y	Bilat radiat pain encopassing the scapulae on post wall and covering the rib cage on ant wall	>3Mo	N
41	AIDC-291	T12 - side unknown (N)	NA	NA	NA	34	M	W	Not known	Post-mortem donor (CoD: CVA/stroke) - NA	NA	NA	T12B	N	N	Yes: Methamphetamine, THC	N	N	N	Not reported	N	N	NA	N
